# Improving the benchmark of variant calling in clonal bacteria using more realistic *in silico* genomes, the case of *Mycobacterium tuberculosis*

**DOI:** 10.1101/2025.10.04.680280

**Authors:** Adrien Le Meur, Ricardo C. Rodriguez de la Vega, Rima Zein-Eddine, Guislaine Refrégier

## Abstract

The democratisation of Whole Genome Sequencing data in bacterial genomics requires the benchmarking of associated analytical methodologies such as reference-based variant calling. Current variant calling benchmarks rely either on *de novo* assembled natural genomes, for which true variants are inferred using a genome aligner, or on genomes evolved *in silico* by incorporating short variants on reference genomes. We introduce Maketube, a method for evolving realistic genomes of the *Mycobacterium tuberculosis* complex with the full diversity of variants verified in natural isolates, and describe benchmarking results using Maketube-evolved genomes.

We document that Maketube-evolved genomes satisfyingly mimic Mtbc complex genomes. Using Maketube-evolved genomes, we show that genome aligners miss up to 7.5% of the variants, which implies that benchmarkings with natural *de novo* assembled genomes are biased. Second, we show that recall of popular variant calling pipelines MTBseq, TB-Profiler, and our in-house genomic pipeline genotube, was overestimated by 1 to 10% in benchmarkings relying on simplistic *in silico-*evolved genomes, and that slight but significant differences in performance exist between pipelines. Finally, we provide evidence that variants are missed in duplicated regions and in regions flanking sequences absent in the reference (displaced insertion sequences or sequences deleted during the evolution of the reference).

Altogether, realistic *in silico*-evolved genomes such as Maketube-derived ones are precious tools for reliable genomic tools benchmarking. We provide new evidence that structural variants interfere with variant-calling, both because of the additional sequences they contain, but also because of misalignments around insertions.
