## Supplementary material for "Improving the benchmark of variant calling in clonal bacteria using more realistic *in silico* genomes, the case of *Mycobacterium tuberculosis*": S1

### Sheet: 1.setA=natural_strains
SampleID	Count	Figure	lineage	sublineage	Source	Assembly	Assembly type	Completion
01_R1134	1	2	lineage4	lineage4	Marin - 2022	GCF_029867225.1	Long read + Short read	Complete genome
01_R1430	1	2	lineage4	lineage4.4.1	Marin - 2022	GCF_029867105.1	Long read + Short read	Complete genome
02_R0894	1	2	lineage4	lineage4.1.2.1	Marin - 2022	GCF_029867125.1	Long read + Short read	Complete genome
02_R1179	1	2	lineage4	lineage4.3.3	Marin - 2022	GCF_029867265.1	Long read + Short read	Complete genome
02_R1708	1	2	lineage4	lineage4.1.2.1	Marin - 2022	GCF_029867145.1	Long read + Short read	Complete genome
02_R1896	1	2	lineage4	lineage4.4.1.1	Marin - 2022	GCF_029867165.1	Long read + Short read	Complete genome
BCG_Pasteur	1	2	bovis	Bovis	Guyeux - 2021	GCA_000009445.1	Sanger	Complete genome
CDC1551	1	2	lineage4	lineage4.1.1.3	Guyeux - 2021	GCF_000669715.1	Sanger	Complete genome
Erdman	1	2	lineage4	lineage4.1.2.1	Guyeux - 2021	GCA_000350205.1	Sanger	Complete genome
F11	1	2	lineage4	lineage4.3.2.1	Guyeux - 2021	GCA_000016925.1	Sanger	Complete genome
FDAARGOS_751	1	2	lineage1	NA	not_published	GCF_009730215.1	Long read + Short read	Complete genome
L5_Benin	1	2	lineage5	NA	Sanoussi - 2021	GCF_021559895.1	Long read	Complete genome
M0010874_7	1	2	lineage4	lineage4.3.3	Marin - 2022	GCF_029867085.1	Long read + Short read	Complete genome
M0011368_9	1	2	lineage4	lineage4.4.1	Marin - 2022	GCF_022023995.1	Long read + Short read	Complete genome
M0014888_3	1	2	lineage4	lineage4.1.2.1	Marin - 2022	GCF_029867045.1	Long read + Short read	Complete genome
M0016395_7	1	2	lineage4	lineage4.3.2	Marin - 2022	GCF_029867065.1	Long read + Short read	Complete genome
M0016737_0	1	2	lineage4	lineage4.5	Marin - 2022	GCF_029867185.1	Long read + Short read	Complete genome
M0017522_5	1	2	lineage4	lineage4.1.1	Marin - 2022	GCF_029867205.1	Long read + Short read	Complete genome
MTBCR170001	1	2	lineage1	lineage1.1.2.1	not published	GCF_033126485.1	Long read + Short read	Complete genome
MTBCR170020	1	2	lineage1	lineage1.2.2.2	not published	GCF_033125685.1	Long read + Short read	Complete genome
TCDC10	1	2	lineage2	NA	Wang - 2020	GCF_009833985.1	Long read + Short read	Complete genome
TCDC11	1	2	lineage2	NA	Wang - 2020	GCF_009762675.2	Long read + Short read	Complete genome
TCDC7	1	2	lineage2	NA	Wang - 2020	GCF_009834005.1	Long read + Short read	Complete genome
W-148	1	2	lineage2	lineage2.2.1.2	Guyeux - 2021	GCA_000193185.2	Sanger	Complete genome

### Sheet: 2.setsB-C=artificial_strains
tool		snpmutator	maketube (~600 SNPs)	maketube (~ 2500 SNPs)
reference		H37Rv	H37Rv	H37Rv
strain count		30	30	200
figure		3,4,5	3,4,5	6
snp	count	800	378-723	1487-3196
small indels	count	100	57-93	88-219
	sizes (bp)	1	1 - 8	1 - 10
structural_variants		no	yes	yes
inserting_sequences	count	NA	16	16
	sizes (bp)	NA	1261	1261
	total_sizes (bp)	NA	20176	20176
deletion_regions	count	NA	3	3
	size (bp)	NA	318-12252	96-19598
	total_sizes (bp)	NA	10570-15634	4011-29156
ancestral-like_insertions	count	NA	5 - 12	1-16
	size (bp)	NA	280-9890	31-19531	la longueur totale de ces insertions est élevée, surestimant sans doute la quantité de délétions dans la référence, comme on le voit dans la fig. 3
	total_sizes (bp)	NA	13335-38948	16991-40621
duplication_regions	count	NA	1	1
	sizes (bp)	NA	150000	150000
	total_sizes (bp)	NA	150000	150000
similar characteristics were found for genomes evolved from 18b and AF2122/97

### Sheet: 3. strains_for_GTR_model
strain ID	lineage	sublineage	antibioresistance
ERR4821715	lineage1	lineage1.2.1.2.1	SENSITIVE
SRR10315492	lineage1	lineage1.2.2.1	RR
ERR4830745	lineage2	lineage2.2.1	MDR
SRR10315511	lineage2	lineage2.2.1	SENSITIVE
SRR10315495	lineage2	lineage2.2.2	MDR
SRR10315509	lineage3	lineage3.1.1	MDR
ERR2513508	lineage3	lineage3	SENSITIVE
ERR4830750	lineage4	lineage4.5	SENSITIVE
ERR8774154	lineage4	lineage4.6.2.2	SENSITIVE
ERR234142	lineage5	lineage5.1.1	SENSITIVE
ERR439972	lineage6	lineage6.1.1	MDR
ERR1971859	lineage7	lineage7	SENSITIVE
SRR1173284	lineage8	lineage8	MDR
ERR181314	lineage9	lineage9	SENSITIVE
ERR181315	lineage9	lineage9	SENSITIVE
ERR1679654	M_bovis	M_bovis	SENSITIVE
ERR6375115	M_orygis	M_orygis	SENSITIVE
The size of indels and the parameters of the GTR model (nucleotide abundance, transition, transversion ratio, etc.) were computed on these strains after alignement on H37Rv following the "genotube methodology" given in material and methods These reads archives were listed by Guyeux et al, 2021.

### Sheet: 4. tools references
name	version	type	author	date	doi
blast	2.8.1	compiled	Camacho	2009	10.1186/1471-2105-10-421
jackalope	1.1.5	R library	Nell	2020	https://doi.org/10.1111/1755-0998.13173
jellyfish	2.2.10	compiled	Marçais	2011	https://doi.org/10.1093/bioinformatics/btr011
SNP mutator	1.2.0	compiled	Davis	2015	https://doi.org/10.7717/peerj-cs.20
mummer	3.1	compiled	Kurtz	2004	https://doi.org/10.1186/gb-2004-5-2-r12
all2vcf	0.7.8	python	Schiavinato	2022	https://github.com/MatteoSchiavinato/all2vcf
minimap2	2.28-r1209	compiled	Li	2018	doi:10.1093/bioinformatics/bty191
art	2.5.8	compiled	Huang	2016	https://doi.org/10.1093/bioinformatics/btr708
bwa-mem2	2.2.1	compiled	Vasimuddin	2019	10.1109/IPDPS.2019.00041
gatk	v4.5.0.0	container	McKenna	2010	10.1101/gr.107524.110.
bcftools	1.20-46-gec9021d7	compiled	Danecek	2021	https://doi.org/10.1093/gigascience/giab008
TBprofiler	6.3	perl	Verboven	2023	https://doi.org/10.1371/journal.pone.0293254
freebayes	1.3.7	compiled	Garrisson	2024	https://doi.org/10.48550/arXiv.1207.3907
