## Supplementary material for "Improving the benchmark of variant calling in clonal bacteria using more realistic *in silico* genomes, the case of *Mycobacterium tuberculosis*": S2

### Sheet: 1. Fig4
region_x	pipeline_x	region_y	pipeline_y	metric	maketube duplication	test	orientation	ties	stat_test	pvalue	corrected_pvalue_threshold	ratio	significativity
nucmer	maketube	minimap2	maketube	precision	with	wilcox	two.sided	yes	0	2.362e-12	0.00178571	1.32272e-09	***
nucmer	maketube	minimap2	maketube	precision	with	permutation (welch)	two.sided	yes	-5.58633	1.99998e-05	0.00178571	0.0111999	***
nucmer	snpmutator	minimap2	snpmutator	precision	with	wilcox	two.sided	yes	435	NA	0.00178571	#VALUE!	-	data constant
nucmer	snpmutator	minimap2	snpmutator	precision	with	permutation (welch)	two.sided	yes	NA	NA	0.00178571	#VALUE!	-	data constant
nucmer	maketube	minimap2	maketube	recall	with	wilcox	two.sided	yes	900	3.016e-11	0.00178571	1.68896e-08	***
nucmer	maketube	minimap2	maketube	recall	with	permutation (welch)	two.sided	yes	16.8756	0	0.00178571	0	***
nucmer	snpmutator	minimap2	snpmutator	recall	with	wilcox	two.sided	yes	435	0	0.00178571	0	-	data constant
nucmer	snpmutator	minimap2	snpmutator	recall	with	permutation (welch)	two.sided	yes	NA	NA	0.00178571	#VALUE!	-	data constant
nucmer	snpmutator	nucmer	maketube	recall	with	wilcox	two.sided	yes	0	2.362e-12	0.00178571	1.32272e-09	***
nucmer	snpmutator	nucmer	maketube	recall	with	permutation (welch)	two.sided	yes	-5.58633	1.99998e-05	0.00178571	0.0111999	**
minimap2	snpmutator	minimap2	maketube	recall	with	wilcox	two.sided	yes	0	1.211e-12	0.00178571	6.7816e-10	***
minimap2	snpmutator	minimap2	maketube	recall	with	permutation (welch)	two.sided	yes	-52.2803	1.99998e-05	0.00178571	0.0111999	**
nucmer	snpmutator	nucmer	maketube	precision	with	wilcox	two.sided	yes	0	2.258e-12	0.00178571	1.26448e-09	***
nucmer	snpmutator	nucmer	maketube	precision	with	permutation (welch)	two.sided	yes	-5.62842	1.99998e-05	0.00178571	0.0111999	**
minimap2	snpmutator	minimap2	maketube	precision	with	wilcox	two.sided	yes	420	0.1608	0.00178571	90.048	-
minimap2	snpmutator	minimap2	maketube	precision	with	permutation (welch)	two.sided	yes	-1.43922	0.492975	0.00178571	276.066	-
nucmer	maketube	minimap2	maketube	precision	without	wilcox	two.sided	yes	900	2.366e-12	0.00178571	1.32496e-09	***
nucmer	maketube	minimap2	maketube	precision	without	permutation (welch)	two.sided	yes	5.58479	0	0.00178571	0	***
nucmer	maketube	minimap2	maketube	recall	without	wilcox	two.sided	yes	1	2.2e-16	0.00178571	0	***
nucmer	maketube	minimap2	maketube	recall	without	permutation (welch)	two.sided	yes	-15.0706	1.99998e-05	0.00178571	0.0111999	**
nucmer	snpmutator	nucmer	maketube	recall	without	wilcox	two.sided	yes	855.5	8.341e-12	0.00178571	4.67096e-09	***
nucmer	snpmutator	nucmer	maketube	recall	without	permutation (welch)	two.sided	yes	8.61329	0	0.00178571	0	***
minimap2	snpmutator	minimap2	maketube	recall	without	wilcox	two.sided	yes	900	1.212e-12	0.00178571	6.7872e-10	***
minimap2	snpmutator	minimap2	maketube	recall	without	permutation (welch)	two.sided	yes	23.592	0	0.00178571	0	***
nucmer	snpmutator	nucmer	maketube	precision	without	wilcox	two.sided	yes	870	2.262e-12	0.00178571	1.26672e-09	***
nucmer	snpmutator	nucmer	maketube	precision	without	permutation (welch)	two.sided	yes	5.62702	0	0.00178571	0	***
minimap2	snpmutator	minimap2	maketube	precision	without	wilcox	two.sided	yes	480	0.1608	0.00178571	90.048	-
minimap2	snpmutator	minimap2	maketube	precision	without	permutation (welch)	two.sided	yes	1.43922	0	0.00178571	0	-

### Sheet: 2. Fig5
region_x	pipeline_x	region_y	pipeline_y	metric	test	orientation	stat_test	pvalue	corrected_pvalue_threshold	ratio	significativity
MTBseq	snpmutator	TBprofiler	snpmutator	precision	wilcox	two.sided	334.5	0.008811	0.00208333	4.22928	-
MTBseq	snpmutator	TBprofiler	snpmutator	precision	permutation (welch)	two.sided	0.690364	0.748725	0.00208333	359.388	-
MTBseq	snpmutator	genotube	snpmutator	precision	wilcox	two.sided	334.5	0.008811	0.00208333	4.22928	-
MTBseq	snpmutator	genotube	snpmutator	precision	permutation (welch)	two.sided	0.732707	0.480352	0.00208333	230.569	-
TBprofiler	snpmutator	genotube	snpmutator	precision	wilcox	two.sided	449.5	1	0.00208333	480	-
TBprofiler	snpmutator	genotube	snpmutator	precision	permutation (welch)	two.sided	0.0205715	0.49775	0.00208333	238.92	-
MTBseq	maketube	TBprofiler	maketube	precision	wilcox	two.sided	134.5	7.638e-07	0.00208333	0.000366624	***
MTBseq	maketube	TBprofiler	maketube	precision	permutation (welch)	two.sided	5.81688	0	0.00208333	0	***
MTBseq	maketube	genotube	maketube	precision	wilcox	two.sided	123	2.008e-07	0.00208333	9.6384e-05	***
MTBseq	maketube	genotube	maketube	precision	permutation (welch)	two.sided	6.01678	0	0.00208333	0	***
TBprofiler	maketube	genotube	maketube	precision	wilcox	two.sided	419	0.5186	0.00208333	248.928	-
TBprofiler	maketube	genotube	maketube	precision	permutation (welch)	two.sided	0.293082	0.761524	0.00208333	365.531	-
MTBseq	snpmutator	TBprofiler	snpmutator	recall	wilcox	two.sided	896.5	3.949e-11	0.00208333	1.89552e-08	***
MTBseq	snpmutator	TBprofiler	snpmutator	recall	permutation (welch)	two.sided	13.3117	0	0.00208333	0	***
MTBseq	snpmutator	genotube	snpmutator	recall	wilcox	two.sided	864	7.797e-10	0.00208333	3.74256e-07	***
MTBseq	snpmutator	genotube	snpmutator	recall	permutation (welch)	two.sided	-8.74456	0.00019998	0.00208333	0.0959904	**
TBprofiler	snpmutator	genotube	snpmutator	recall	wilcox	two.sided	900	2.434e-11	0.00208333	1.16832e-08	***
TBprofiler	snpmutator	genotube	snpmutator	recall	permutation (welch)	two.sided	-22.9543	0.00019998	0.00208333	0.0959904	**
MTBseq	maketube	TBprofiler	maketube	recall	wilcox	two.sided	165	2.597e-05	0.00208333	0.0124656	**
MTBseq	maketube	TBprofiler	maketube	recall	permutation (welch)	two.sided	5.06797	0	0.00208333	0	**
MTBseq	maketube	genotube	maketube	recall	wilcox	two.sided	588.5	0.04131	0.00208333	19.8288	-
MTBseq	maketube	genotube	maketube	recall	permutation (welch)	two.sided	-2.1393	0.0377962	0.00208333	18.1422	-
TBprofiler	maketube	genotube	maketube	recall	wilcox	two.sided	832	1.697e-08	0.00208333	8.1456e-06	***
TBprofiler	maketube	genotube	maketube	recall	permutation (welch)	two.sided	-7.57264	0.00019998	0.00208333	0.0959904	**

### Sheet: 3. Fig6_10k_subsets
experience	metric	reference region	reference region size (bp)	test region	test region size (bp)	statistical test	orientation under H0	stat_test	stat_test	pvalue	corrected pvalue treshold	ratio	significativity	note
with duplicated regions	precision	neutral subset	10k	DR scar regions	10k	wilcox	X > Y	10791	10791	1	0.003125	320	-	data constant = 1
with duplicated regions	precision	neutral subset	10k	DR scar regions	10k	permutation (welsh)	X > Y	NA	NA	NA	0.003125	#VALUE!	-	data constant = 1
with duplicated regions	recall	neutral subset	10k	DR scar regions	10k	wilcox	X > Y	11024	11024	0.8162	0.003125	261.184	-
with duplicated regions	recall	neutral subset	10k	DR scar regions	10k	permutation (welsh)	X > Y	-0.547445	-0.547445	0.275272	0.003125	88.0872	-
without duplication regions	precision	neutral subset	10k	DR scar regions	10k	wilcox	X > Y	10791	10791	1	0.003125	320	-	data constant = 1
without duplication regions	precision	neutral subset	10k	DR scar regions	10k	permutation (welsh)	X > Y	NA	NA	NA	0.003125	#VALUE!	-	data constant = 1
without duplication regions	recall	neutral subset	10k	DR scar regions	10k	wilcox	X > Y	11336	11232	0.9914	0.003125	317.248	-
without duplication regions	recall	neutral subset	10k	DR scar regions	10k	permutation (welsh)	X > Y	2.94793	1.16062	0.825492	0.003125	264.157	-
with duplicated regions	precision	neutral subset	10k	ancestral-like flanking regions	4.8k	wilcox	X > Y	17127	17127	1	0.003125	320	-	data constant = 1
with duplicated regions	precision	neutral subset	10k	ancestral-like flanking regions	4.8k	permutation (welsh)	X > Y	NA	NA	NA	0.003125	#VALUE!	-	data constant = 1
with duplicated regions	recall	neutral subset	10k	ancestral-like flanking regions	4.8k	wilcox	X > Y	13056	13056	2.039e-10	0.003125	6.5248e-08	***
with duplicated regions	recall	neutral subset	10k	ancestral-like flanking regions	4.8k	permutation (welsh)	X > Y	-6.54696	-6.54696	9.999e-05	0.003125	0.0319968	**
without duplication regions	precision	neutral subset	10k	ancestral-like flanking regions	4.8k	wilcox	X > Y	17127	17127	1	0.003125	320	-	data constant = 1
without duplication regions	precision	neutral subset	10k	ancestral-like flanking regions	4.8k	permutation (welsh)	X > Y	NA	NA	NA	0.003125	#VALUE!	-	data constant = 1
without duplication regions	recall	neutral subset	10k	ancestral-like flanking regions	4.8k	wilcox	X > Y	13560	13560	6.388e-09	0.003125	2.04416e-06	***
without duplication regions	recall	neutral subset	10k	ancestral-like flanking regions	4.8k	permutation (welsh)	X > Y	-6.09587	-6.09587	9.999e-05	0.003125	0.0319968	**
with duplicated regions	precision	neutral subset	10k	IS flanking regions	9.6k	wilcox	X > Y	18315	18315	0.1523	0.003125	48.736	-
with duplicated regions	precision	neutral subset	10k	IS flanking regions	9.6k	permutation (welsh)	X > Y	-1	-1	9.999e-05	0.003125	31.2531	-
with duplicated regions	recall	neutral subset	10k	IS flanking regions	9.6k	wilcox	X > Y	15172	15172	2.127e-07	0.003125	6.8064e-05	***
with duplicated regions	recall	neutral subset	10k	IS flanking regions	9.6k	permutation (welsh)	X > Y	-5.2403	-5.2403	9.999e-05	0.003125	0.0319968	**
without duplication regions	precision	neutral subset	10k	IS flanking regions	9.6k	wilcox	X > Y	18315	18315	0.1523	0.003125	48.736	-
without duplication regions	precision	neutral subset	10k	IS flanking regions	9.6k	permutation (welsh)	X > Y	-1	-1	9.999e-05	0.003125	31.2531	-
without duplication regions	recall	neutral subset	10k	IS flanking regions	9.6k	wilcox	X > Y	15888	15888	1.327e-05	0.003125	0.0042464	***
without duplication regions	recall	neutral subset	10k	IS flanking regions	9.6k	permutation (welsh)	X > Y	-4.44372	-4.44372	9.999e-05	0.003125	0.0319968	**
with duplicated regions	precision	neutral subset	10k	IS scar regions	9.6k	wilcox	X > Y	15444	15444	1	0.003125	320	-	data constant = 1
with duplicated regions	precision	neutral subset	10k	IS scar regions	9.6k	permutation (welsh)	X > Y	NA	NA	NA	0.003125	#VALUE!	-	data constant = 1
with duplicated regions	recall	neutral subset	10k	IS scar regions	9.6k	wilcox	X > Y	15200	15200	0.2622	0.003125	83.904	-
with duplicated regions	recall	neutral subset	10k	IS scar regions	9.6k	permutation (welsh)	X > Y	-1.5198	-1.5198	0.0553945	0.003125	17.7262	-
without duplication regions	precision	neutral subset	10k	IS scar regions	9.6k	wilcox	X > Y	15444	15444	1	0.003125	320	-
without duplication regions	precision	neutral subset	10k	IS scar regions	9.6k	permutation (welsh)	X > Y	NA	NA	NA	0.003125	#VALUE!	-
without duplication regions	recall	neutral subset	10k	IS scar regions	9.6k	wilcox	X > Y	15819	15819	0.8777	0.003125	280.864	-
without duplication regions	recall	neutral subset	10k	IS scar regions	9.6k	permutation (welsh)	X > Y	0.421014	0.421014	0.650435	0.003125	208.139	-
with duplicated regions	precision	neutral subset	10k	duplicated region	10k	wilcox	X > Y	3267	3267	0.008175	0.003125	2.616	-
with duplicated regions	precision	neutral subset	10k	duplicated region	10k	permutation (welsh)	X > Y	-1	-1	9.999e-05	0.003125	31.2531	-
with duplicated regions	recall	neutral subset	10k	duplicated region	10k	wilcox	X > Y	210	210	2.2e-16	0.003125	0	***
with duplicated regions	recall	neutral subset	10k	duplicated region	10k	permutation (welsh)	X > Y	-18.5056	-18.5056	9.999e-05	0.003125	0.0319968	**
											0.05/16 = 0,003125

### Sheet: 4. Fig6_NfalsePos
on10k- means	Neutral	Ancestral-like flanking regions	IS flanking regions	IS scar regions	DR scar regions	Duplicated regions
false negatives w/o dup	0.07	0.33	0.23	0.03	0.01	4.09
true positives with duplicated	5	2.9	2.2	1.9	1.3	1.5
true positives w/o dup	5		2.2		1.36
false positives w/o dup	0	0	0.005	0	0
	0.0138067	0.102167	0.0946502	0.015544	0.00763359	0.731664
	TP	FN	FP	%FN
total with duplic	448670	38595	272	0.0792074
total w/o duplic	447919	7837	185	0.0171956
DR scar regions	148	1	0	0.00671141
Ancestral-like flanking	375	57	0	0.131944
IS flank reg	540	42	1	0.0721649
IS scar regions	291	5	0	0.0168919
Neutral regions	446565	7732	184	0.0170197

### Sheet: 5. Fig6_alternative_stats_inclu
region_x	pipeline_x	region_y	pipeline_y	metric	test	orientation under H0	stat_test	pvalue	corrected_pvalue_threshold	ratio	significativity	decision	shift	note
antibiotic	genotube	antibiotic	genotube_H0	precision	wilcox	X > Y	NA	NA	0.001666667	#VALUE!	-			data constant = 1
antibiotic	genotube	antibiotic	genotube_H0	precision	permutation (welch)	X > Y	NA	NA	0.001666667	#VALUE!	-			data constant = 1
duplicated_region	genotube	duplicated_region	genotube_H0	precision	wilcox	X > Y	14400	2.92E-09	0.001666667	1.75E-06	***
duplicated_region	genotube	duplicated_region	genotube_H0	precision	permutation (welch)	X > Y	-4.207869	1.00E-04	0.001666667	6.00E-02	***
DR_scar_regions	genotube	DR_scar_regions	genotube_H0	precision	wilcox	X > Y	NA	NA	0.001666667	#VALUE!	-			data constant = 1
DR_scar_regions	genotube	DR_scar_regions	genotube_H0	precision	permutation (welch)	X > Y	NA	NA	0.001666667	#VALUE!	-			data constant = 1
insertion_flanking_regions	genotube	insertion_flanking_regions	genotube_H0	precision	wilcox	X > Y	NA	NA	0.001666667	#VALUE!	-			data constant = 1
insertion_flanking_regions	genotube	insertion_flanking_regions	genotube_H0	precision	permutation (welch)	X > Y	NA	NA	0.001666667	#VALUE!	-			data constant = 1
IS_flanking_regions	genotube	IS_flanking_regions	genotube_H0	precision	wilcox	X > Y	18810	0.0007344	0.001666667	4.41E-01	*
IS_flanking_regions	genotube	IS_flanking_regions	genotube_H0	precision	permutation (welch)	X > Y	-3.164522	1.00E-04	0.001666667	6.00E-02	**
IS_scar_regions	genotube	IS_scar_regions	genotube_H0	precision	wilcox	X > Y	19109	0.08158	0.001666667	4.89E+01	-
IS_scar_regions	genotube	IS_scar_regions	genotube_H0	precision	permutation (welch)	X > Y	-1.417798	1.00E-04	0.001666667	6.00E-02	**
antibiotic	TBprofiler	antibiotic	TBprofiler_H0	precision	wilcox	X > Y	22660	0.9934	0.001666667	5.96E+02	-
antibiotic	TBprofiler	antibiotic	TBprofiler_H0	precision	permutation (welch)	X > Y	1.993704	0.9748025	0.001666667	5.85E+02	-
duplicated_region	TBprofiler	duplicated_region	TBprofiler_H0	precision	wilcox	X > Y	0	< 2.2e-16	0.001666667	#VALUE!	**
duplicated_region	TBprofiler	duplicated_region	TBprofiler_H0	precision	permutation (welch)	X > Y	-162.8257	1.00E-04	0.001666667	6.00E-02	**
DR_scar_regions	TBprofiler	DR_scar_regions	TBprofiler_H0	precision	wilcox	X > Y	5656-05-01	0.01566	0.001666667	9.40E+00	-
DR_scar_regions	TBprofiler	DR_scar_regions	TBprofiler_H0	precision	permutation (welch)	X > Y	-2.323572	0.00559944	0.001666667	3.36E+00	-
insertion_flanking_regions	TBprofiler	insertion_flanking_regions	TBprofiler_H0	precision	wilcox	X > Y	13614	0.9797	0.001666667	5.88E+02	-
insertion_flanking_regions	TBprofiler	insertion_flanking_regions	TBprofiler_H0	precision	permutation (welch)	X > Y	2.29294	0.9792021	0.001666667	5.88E+02	-
IS_flanking_regions	TBprofiler	IS_flanking_regions	TBprofiler_H0	precision	wilcox	X > Y	18896	0.07299	0.001666667	4.38E+01	-
IS_flanking_regions	TBprofiler	IS_flanking_regions	TBprofiler_H0	precision	permutation (welch)	X > Y	-2.236198	0.01179882	0.001666667	7.08E+00	-
IS_scar_regions	TBprofiler	IS_scar_regions	TBprofiler_H0	precision	wilcox	X > Y	15178	6.91E-09	0.001666667	4.14E-06	***
IS_scar_regions	TBprofiler	IS_scar_regions	TBprofiler_H0	precision	permutation (welch)	X > Y	-5.201886	1.00E-04	0.001666667	6.00E-02	***
antibiotic	genotube	antibiotic	genotube_H0	recall	wilcox	X > Y	18403	0.07357	0.001666667	4.41E+01	-
antibiotic	genotube	antibiotic	genotube_H0	recall	permutation (welch)	X > Y	-3.158403	0.00139986	0.001666667	8.40E-01	*
duplicated_region	genotube	duplicated_region	genotube_H0	recall	wilcox	X > Y	0	< 2.2e-16	0.001666667	#VALUE!	***
duplicated_region	genotube	duplicated_region	genotube_H0	recall	permutation (welch)	X > Y	-188.4798	1.00E-04	0.001666667	6.00E-02	**
DR_scar_regions	genotube	DR_scar_regions	genotube_H0	recall	wilcox	X > Y	5327-05-01	0.1438	0.001666667	8.63E+01	-
DR_scar_regions	genotube	DR_scar_regions	genotube_H0	recall	permutation (welch)	X > Y	-1.027103	0.06479352	0.001666667	3.89E+01	-
insertion_flanking_regions	genotube	insertion_flanking_regions	genotube_H0	recall	wilcox	X > Y	13586	0.8967	0.001666667	5.38E+02	-
insertion_flanking_regions	genotube	insertion_flanking_regions	genotube_H0	recall	permutation (welch)	X > Y	1.468808	0.9157084	0.001666667	5.49E+02	-
IS_flanking_regions	genotube	IS_flanking_regions	genotube_H0	recall	wilcox	X > Y	11492	< 2.2e-16	0.001666667	#VALUE!	***
IS_flanking_regions	genotube	IS_flanking_regions	genotube_H0	recall	permutation (welch)	X > Y	-8.378581	1.00E-04	0.001666667	6.00E-02	***
IS_scar_regions	genotube	IS_scar_regions	genotube_H0	recall	wilcox	X > Y	18541	0.1494	0.001666667	8.96E+01	-
IS_scar_regions	genotube	IS_scar_regions	genotube_H0	recall	permutation (welch)	X > Y	-2.01312	0.0219978	0.001666667	1.32E+01	-
antibiotic	TBprofiler	antibiotic	TBprofiler_H0	recall	wilcox	X > Y	21908	1.00E+00	0.001666667	6.00E+02	-
antibiotic	TBprofiler	antibiotic	TBprofiler_H0	recall	permutation (welch)	X > Y	1.673571	0.9518048	0.001666667	5.71E+02	-
duplicated_region	TBprofiler	duplicated_region	TBprofiler_H0	recall	wilcox	X > Y	34339	1	0.001666667	6.00E+02	-
duplicated_region	TBprofiler	duplicated_region	TBprofiler_H0	recall	permutation (welch)	X > Y	14.1563	1	0.001666667	6.00E+02	-
DR_scar_regions	TBprofiler	DR_scar_regions	TBprofiler_H0	recall	wilcox	X > Y	6187-05-01	0.8994	0.001666667	5.40E+02	-
DR_scar_regions	TBprofiler	DR_scar_regions	TBprofiler_H0	recall	permutation (welch)	X > Y	1.346061	0.6975302	0.001666667	4.19E+02	-
insertion_flanking_regions	TBprofiler	insertion_flanking_regions	TBprofiler_H0	recall	wilcox	X > Y	14176	0.997	0.001666667	5.98E+02	-
insertion_flanking_regions	TBprofiler	insertion_flanking_regions	TBprofiler_H0	recall	permutation (welch)	X > Y	1.871667	0.9641036	0.001666667	5.78E+02	-
IS_flanking_regions	TBprofiler	IS_flanking_regions	TBprofiler_H0	recall	wilcox	X > Y	12394	1.10E-15	0.001666667	6.61E-13	***
IS_flanking_regions	TBprofiler	IS_flanking_regions	TBprofiler_H0	recall	permutation (welch)	X > Y	-7.751946	1.00E-04	0.001666667	6.00E-02	***
IS_scar_regions	TBprofiler	IS_scar_regions	TBprofiler_H0	recall	wilcox	X > Y	21908	0.9998	0.001666667	6.00E+02	-
IS_scar_regions	TBprofiler	IS_scar_regions	TBprofiler_H0	recall	permutation (welch)	X > Y	1.673571	0.9505049	0.001666667	5.70E+02	-
													en fait <0.000399
